# Uncovering Lasonolide A biosynthesis using genome-resolved metagenomics

**DOI:** 10.1101/2022.05.23.493085

**Authors:** Siddharth Uppal, Jackie L. Metz, René K.M. Xavier, Keshav Nepal, Dongbo Xu, Guojun Wang, Jason C. Kwan

## Abstract

Invertebrates, in particular sponges, have been a dominant source of new marine natural products. For example, lasonolide A (LSA) is a potential anti-cancer molecule isolated from the marine sponge *Forcepia* sp., with nanomolar growth inhibitory activity and a unique cytotoxicity profile against the National Cancer Institute 60 cell line screen. Here, we identified the putative biosynthetic pathway for LSA. Genomic binning of the *Forcepia* sponge metagenome revealed a gram-negative bacterium belonging to the phylum Verrucomicrobia as the candidate producer of LSA. Phylogenetic analysis showed this bacterium, herein named *Candidatus* Thermopylae lasonolidus, only has 88.78% 16S rRNA identity with the closest relative *Pedosphaera parvula* Ellin514, indicating it represents a new genus. The lasonolide A (*las*) biosynthetic gene cluster (BGC) was identified as a *trans-*AT polyketide synthase (PKS) pathway. When compared with its host genome, the *las* BGC exhibits a significantly different GC content and penta-nucleotide frequency, suggesting a potential horizontal acquisition of the gene cluster. Furthermore, three copies of the putative *las* pathway were identified in the candidate producer genome. Differences between the three *las* repeats were observed including the presence of three insertions, two single-nucleotide polymorphisms and the absence of a stand-alone acyl carrier protein in one of the repeats. Even though the Verrucomicrobial producer shows signs of genome-reduction, its genome size is still fairly large (about 5Mbp) and when compared to its closest free-living relative contains most of the primary metabolic pathways, suggesting that it is in the early stages of reduction.

**Importance:** While sponges are valuable sources of bioactive natural products, a majority of these compounds are produced in small amounts by uncultured symbionts, hampering the study and clinical development of these unique compounds. Lasonolide A (LSA), isolated from marine sponge *Forcepia* sp., is a cytotoxic molecule active at nanomolar concentrations and causes premature chromosome condensation, blebbing, cell contraction and loss of cell adhesion, indicating a novel mechanism of action and making it a potential anti-cancer drug lead. However, its limited supply hampers progression to clinical trials. We investigated the microbiome of *Forcepia* sp. using culture-independent DNA sequencing to uncover how an uncultured bacterium produces LSA. This provides future opportunities for heterologous expression and cultivation efforts that may minimize LSA’s supply problem.
