## Supplementary material for "Uncovering Lasonolide A biosynthesis using genome-resolved metagenomics": Table S1

### Sheet: A
Sheet A. Primers used for screening the Forcepia sp. fosmid library before WGS
Gene target	Forward sequence (5' → 3')	Reverse sequence (5' → 3')	Length (bp)
DH-ACP1	GTCCGGTTGAGGTCAGGAAG	CGTCGAACAAGACCAGCTC	543
DH-ACP2	GGAGTATCTCCGAGGGAAGG	AGTTCATTGGCCATTTCGAC	426
ACP2-KS	GTCGAAATGGCCAATGAACT	AAAACTAGGCCCGGTGAAGT	729
KS1-346	GCGAATCTGTTGCTCTCCTC	GAGCCGAATGTAGGGATTGA	558
6-71-FS1	CGGGGGGGGGATGATGCAGGT	GCGATTTCGTCGCGGCCGCCA	1106
6-71-FS3	CTGCTGCGCACCGCGCAGT	GCTGATCCGTCAGGCTCATGATCA	1123
6-71-FS2	TGGGGAGGGCGGCGAGGGC	GAACGCCCTCCCCCGGGGG	1163
6-71-FS4	GCTGCTCAAGCGCTTGGAGGAT	GCTCCGCTCCATAGAGCGAGA	1034
#6KS	TCGTGGTGAATCAGGAGCTG	GCAGAATGGATCACGCCGTG	6043
Ctg3_12end	TGAAGCGGCGGCTCGCCGAG	TAGCCGGCGTCCTCGATGC	2089
Ctg1KS	ACAAGTTTGACGCGCTCTTT	CTTCAGCCGTTTCAACAACA	533
Ctg1_1	AGGAGGTGCAGGTGATCGAG	GCAGAATGGATCACGCCGTG	1948
Ctg1_1_2	TGATCAAGCTGCTGCTGGC	GCAGAATGGATCACGCCGTG	1774
LSAKRend	AGGATCTTTGCCCGCTATTT	GTCTCGAAGGCACTCAATCC	614
LSADH-KR	CCTGGATTGCTTCATCCTCT	AATGGAATCAACGCCGTATC	529
6-71-RS1	ATGTCCCCGATGGCCCCGCC	TGGAGGCGCCCCAGCGCATC	1129
6-71-RS2	TGATCCCCCTCAGCGCCGAAAAG	AGTTCGGGTCCGCAAGACCGC	1326
HMGSNew	ACCGAAGGTCTCCCGATAAT	GCGGTGAACTTCGTTCTTTC	360

### Sheet: B
Sheet B. Primers used for screening the Forcepia sp. fosmid library after WGS
Gene target*	Forward sequence (5' → 3')	Reverse sequence (5' → 3')	Length (bp)
lasE: Acyl-hydrolase (AH)	AACCATATCCAAACCTGCGA	GTTCGTGATATTTTTCGATGCTG	700
lasF: Acyl-transferase (AT)	TCCAACAATTCCCCGAATTCAC	CATGTATTTTGCGAATGCCTC	557
lasE to lasF	CAGGCAAAGACCATCTTCGAGTC	TGATTTCTCCGAGGCTGTAGC	689
lasD: Ketosynthase 1 (KS1)	AGGCCGGGTTTCTTGGTAG	GAATAACCAACCGCCTCAGA	895
lasH: Ketosynthase 2 (KS2)	TTCCTATCTGCTGGATTTGCG	TCGCTCAAACTGAATGGTCG	666
lasJ: Ketosynthase 1 (KS1)	GATAGACACGGCGTGCTCGAG	CATCGACAACAACACCTTGAG	613
lasL: Ketosynthase 3 (KS3)	GCAAGAGTTATGGGAAGTGG	TCGATCATCGGATTGGGACG	946
lasM: Ketosynthase 1 (KS1)	TTGGTTTGACGAGGATCGTTCG	GATGGTCTCTGGATCGATGCG	766
lasM: Ketosynthase 3 (KS3)	GATGTGACGTCGAACCACAG	ACAATGTAATCCACCTCCGAG	491
lasM: Ketosynthase 4 (KS4)	GCAGCTATGCGTTTATGCTG	GATGCTCCTCCAAGATCACG	888
lasM: Dehydratase (DH4) and Ketoreductase (KR4)	GCTTCAGGCTTCGGTCGG	TCGTGCGAGCGGCAATCTC	872
*Here, domain numbers are annotated based on the number of domains present within each gene (Fig .3). (Example: lasM contains five KS domains, thus the primer set used to amplify the first KS domain within lasM is labeled lasM: ketosynthase 1 (KS1).)

### Sheet: C
Sheet C. Primers used for confirming the presence of terminal connections with the las BGC.
Linkage	Forward sequence (5' → 3')	Reverse sequence (5' → 3')	Length (bp)
gnl|UoN|bin5_1_edit_128 with gnl|UoN|bin5_1_edit_144	GGATAAAGACATCCAACTGC	AGAAGTTGTATCCCTTACAGAC	729
gnl|UoN|bin5_1_edit_128 with gnl|UoN|bin5_1_edit_77	AGTCGTCTCCATCAGCATCAC	AGAAGTTGTATCCCTTACAGAC	495
gnl|UoN|bin5_1_edit_128 with 5' end of las BGC	TGAGCGTGAAGCTGCGCTCTG	GTCCGATAGATGATTGCCATCC	1332
gnl|UoN|bin5_1_edit_7 with 5' end of las BGC	TGTTCTGTTGCGACATCGCAG	CTGATGCAGATTGCTCCCAGC	568
gnl|UoN|bin5_1_edit_31 with 3' end of las BGC	GCATGGACCTATCTCCATCAACAC	ATTCAGGTGAAAGACCTGCAAG	1820
gnl|UoN|bin5_1_edit_36 with 3' end of las BGC	GCATGGACCTATCTCCATCAACAC	TGATATGAACCCAAGCACAACG	1737
gnl|UoN|bin5_1_edit_143 with 3' end of las BGC	GAAGGCAGCTTGACTATCGG	CTCCTTCAACTGCTATGCCTC	891
