## Supplementary material for "Uncovering Lasonolide A biosynthesis using genome-resolved metagenomics": Table S2

### Sheet: Sheet1
Table S2. Metadata and taxonomic classification of all the MAGs
		General statistics							GTDB-TK Classification								CheckM results
Bin	Host	Size (Mbp)	Longest contig (bp)	N50	No. of contigs	Average k-mer coverage	Average GC		Domain	Phylum	Class	Order	Family	Genus	Species		Completeness	Contamination	Strain heterogeneity	Quality*
bin1_1	Forcepia_v1	4905853	333718	132506	56	43.7502	60.5766		Bacteria	Latescibacterota	UBA2968	UBA8231	UBA8231	GCA-2724215			95.6	4.6	16.67	High
bin120_0	Forcepia_v1	1207442	53195	7692	605	79.671	66.687		Bacteria	Actinobacteriota	Acidimicrobiia	Acidimicrobiales	TK06				25.37	3.42	75	Low
bin132_0	Forcepia_v1	1577036	98653	6253	644	75.1226	58.0801		Bacteria	Proteobacteria	Gammaproteobacteria	HK1	JABDQX01				15.1	1.17	0	Low
bin168_0	Forcepia_v1	166830	89241	89241	3	39.6962	64.3326		Bacteria	Proteobacteria	Alphaproteobacteria	Rhodobacterales					3.13	0	0	Low
bin178_16	Forcepia_v1	1111170	2246	627	1710	8.6015	64.4208										10.56	0	0	Low
bin186_0	Forcepia_v1	3009078	165557	26800	326	42.5562	62.4203		Bacteria	Proteobacteria	Alphaproteobacteria	Rhodobacterales					44.83	0	0	Low
bin186_2	Forcepia_v1	1397347	52975	10580	205	67.1779	69.6489		Bacteria	Proteobacteria	Gammaproteobacteria	HK1	HK1				18.9	1.06	20	Low
bin187_35	Forcepia_v1	1497599	4125	1039	1567	3.52845	61.7769		Bacteria	Proteobacteria	Alphaproteobacteria	Rhizobiales	Methyloligellaceae	MnTg02			16.49	1.72	100	Low
bin2_0	Forcepia_v1	3209851	549097	295323	66	439.354	55.3687		Bacteria	Chloroflexota	Dehalococcoidia	SAR202	UBA11138				94.72	6.93	18.6	Medium
bin2_1	Forcepia_v1	2418588	505185	112020	41	15.4527	65.687		Bacteria	Chloroflexota	Dehalococcoidia	Bin125	Bin125				92.74	0.99	0	High
bin2_11	Forcepia_v1	698502	5785	1352	581	2.48742	41.8924		Bacteria	Verrucomicrobiota	Verrucomicrobiae	Opitutales					34.37	0	0	Low
bin2_3	Forcepia_v1	4108417	317100	128326	54	9.86382	61.0761		Bacteria	Chloroflexota	Anaerolineae	Caldilineales	Bin34	Bin34			93.64	0	0	High
bin2_4	Forcepia_v1	1518094	223977	77270	35	130.804	52.9045		Bacteria	Desulfobacterota_D	UBA1144	RKRQ01	RKRQ01				96.64	1.68	0	High
bin2_5	Forcepia_v1	1543990	220678	190662	26	24.6644	58.3326		Bacteria	Proteobacteria	Gammaproteobacteria	JABABF01	JABABF01				77.75	0.56	50	Medium
bin2_6	Forcepia_v1	1367616	58461	15769	118	72.7984	57.83		Bacteria	Nitrospirota	Nitrospiria	Nitrospirales	UBA8639	Bin75			59.69	8.18	83.33	Medium
bin2_7	Forcepia_v1	1389181	49833	17736	100	7.52945	67.4838		Bacteria	Proteobacteria	Alphaproteobacteria	Bin65	Bin65	Bin65			36.7	0.43	0	Low
bin216_1	Forcepia_v1	351860	31623	9769	33	24.8075	66.4858		Bacteria	Proteobacteria	Gammaproteobacteria	HK1	HK1	HK1			31.9	0	0	Low
bin217_2	Forcepia_v1	717779	29753	4808	173	22.0583	68.0062		Bacteria	Proteobacteria	Gammaproteobacteria	HK1	HK1	HK1			25.86	5.17	0	Low
bin3_10	Forcepia_v1	3280659	160647	55290	83	249.896	70.2162		Bacteria	Acidobacteriota	Vicinamibacteria	Vicinamibacterales	UBA8438	JAAXGX01			94.02	2.56	0	High
bin3_11	Forcepia_v1	1421685	143762	68691	37	9.41908	56.105		Bacteria	Proteobacteria	Alphaproteobacteria	UBA2400					84.7	2.84	85.71	Medium
bin3_12	Forcepia_v1	2352057	124320	18985	436	509.669	46.202		Bacteria	Proteobacteria	Gammaproteobacteria	UBA4486	UBA4486				88.45	0.53	50	Medium
bin3_13	Forcepia_v1	2552298	112065	31226	127	214.518	59.6814		Bacteria	Gemmatimonadota	Gemmatimonadetes	Longimicrobiales	UBA6960				96.64	3.3	0	High
bin3_14	Forcepia_v1	1078253	78662	23757	86	152.915	55.1662		Bacteria	Chloroflexota	Dehalococcoidia	UBA1151	Bin127	Bin127			40.17	0.99	100	Low
bin3_2	Forcepia_v1	2747375	266056	127105	50	119.589	52.4539		Bacteria	Nitrospirota	Nitrospiria	Nitrospirales	UBA8639				94.03	1.82	0	High
bin3_23	Forcepia_v1	1760452	37476	7695	304	36.5561	64.1686		Bacteria	Chloroflexota	Dehalococcoidia	UBA3495	UBA3495	VXOI01			62.71	0	0	Medium
bin3_27	Forcepia_v1	1571214	24428	6609	351	4.46237	61.2504		Bacteria	Proteobacteria	Gammaproteobacteria	AqS3	AqS3				62.55	0	0	Medium
bin3_3	Forcepia_v1	1574069	205487	55145	92	34.6213	47.3353		Bacteria	Proteobacteria	Gammaproteobacteria	UBA4575	UBA4575				82.69	0.99	60	Medium
bin3_5	Forcepia_v1	740697	198850	95849	20	12.1555	47.2281		Bacteria	Patescibacteria	Paceibacteria	UBA9983_A	JABAAK01				75.84	0	0	Medium
bin3_6	Forcepia_v1	3321644	195130	59668	79	10.3641	69.4861		Bacteria	Proteobacteria	Alphaproteobacteria	UBA828	UBA828	WTGU01			94.11	0.75	0	High
bin3_7	Forcepia_v1	2681887	180843	32533	138	98.45	62.2555		Bacteria	Chloroflexota	Dehalococcoidia	UBA3495	UBA3495	Bin87			64.88	4.95	50	Medium
bin3_8	Forcepia_v1	3797530	176856	62924	79	17.769	70.9886		Bacteria	Acidobacteriota	Vicinamibacteria	Vicinamibacterales	UBA8438	WTFV01			94.87	1.71	0	High
bin3_9	Forcepia_v1	3355361	161901	45575	130	65.8434	68.5718		Bacteria	Desulfobacterota_B	Binatia	UBA9968					92.64	0.65	0	High
bin3243_72	Forcepia_v1	576610	6000	3203	190	32.6313	70.9396		Bacteria	Proteobacteria	Gammaproteobacteria	HK1	HK1				21.47	0	0	Low
bin3673_21	Forcepia_v1	1988798	73696	16003	232	113.149	68.4332		Bacteria	Proteobacteria	Gammaproteobacteria	HK1	HK1				51.72	0	0	Medium
bin3674_127	Forcepia_v1	62515	62515	62515	1	16.7328	60.3823		Bacteria	Proteobacteria	Gammaproteobacteria	HK1	HK1				5.07	0	0	Low
bin3674_129	Forcepia_v1	34016	34016	34016	1	26.3427	60.7332		Bacteria	Proteobacteria	Gammaproteobacteria	HK1	HK1	HK1			2.44	0	0	Low
bin3674_131	Forcepia_v1	619171	19786	7183	94	7.02015	70.2835		Bacteria	Proteobacteria	Gammaproteobacteria	HK1	HK1				37.23	0	0	Low
bin3675_31	Forcepia_v1	756629	3764	611	1187	1.55509	38.8321		Bacteria	Desulfobacterota_D	UBA1144						9.09	0	0	Low
bin3678_217	Forcepia_v1	560315	36036	10789	62	130.674	68.3423		Bacteria	Actinobacteriota	Acidimicrobiia	Acidimicrobiales	TK06				30.29	2.99	75	Low
bin4_1	Forcepia_v1	1538867	442234	219827	19	15.6508	34.4841		Bacteria	Bdellovibrionota	Bdellovibrionia	Bdellovibrionales	JACOND01				89.73	0	0	Medium
bin4_2	Forcepia_v1	3508310	204095	68569	76	183.487	68.5648		Bacteria	Acidobacteriota	Acidobacteriae	Bryobacterales	UBA6623	VXMF01			89.53	1.71	0	Medium
Candidatus Thermopylae lasonolidus	Forcepia_v1	4850437	204102	52980	143	135.164	53.8182		Bacteria	Verrucomicrobiota	Verrucomicrobiae	Pedosphaerales	AAA164-E04	UBA2970			99.24	1.35	0	High
bin5_15	Forcepia_v1	1654720	33674	9762	249	176.182	67.7857		Bacteria	Proteobacteria	Alphaproteobacteria	SP197	SP197	MPMV01			58.22	0.75	50	Medium
bin5_49	Forcepia_v1	2033963	9936	2653	1029	3.52584	51.6319		Bacteria	Bdellovibrionota	Bacteriovoracia	Bacteriovoracales	Bacteriovoracaceae	GCA-2712005			64.97	0	0	Medium
bin6_0	Forcepia_v1	5270258	470965	192359	79	65.6637	49.0208		Bacteria	Poribacteria	WGA-4E	WGA-4E	WGA-3G				96.36	5.62	60	Medium
bin6_17	Forcepia_v1	1118456	47084	11474	133	203.358	66.1169		Bacteria	Acidobacteriota	Vicinamibacteria	Bin61	Bin61	Bin61			29.68	5.13	100	Low
bin6_18	Forcepia_v1	1755182	46609	13487	192	14.153	59.1642		Bacteria	Actinobacteriota	Acidimicrobiia	Acidimicrobiales	UBA11606	JAAXHB01			56.93	0	0	Medium
bin6_4	Forcepia_v1	1461914	70365	27750	63	218.171	67.6016		Bacteria	Acidobacteriota	Thermoanaerobaculia	UBA5704	QQVD01	WTGL01			19.23	0	0	Low
bin72_0	Forcepia_v1	3741792	37313	928	4084	5.90692	56.0438		Bacteria	Tectomicrobia	Entotheonellia	Entotheonellales	Entotheonellaceae				21.97	1.72	0	Low
bin75_1	Forcepia_v1	3644951	85304	23428	248	228.264	60.6779		Bacteria	Proteobacteria	Gammaproteobacteria	Pseudomonadales	HTCC2089	UBA2168			79.61	2.22	25	Medium
bin86_1	Forcepia_v1	2153351	50013	12724	301	6.32817	56.4619		Bacteria	Actinobacteriota	Acidimicrobiia	Acidimicrobiales	UBA11606	JAAXHB01			74.66	5.98	12.5	Medium
bin92_54	Forcepia_v1	333240	6494	1496	246	3.93288	37.1096		Bacteria	Bdellovibrionota	Bdellovibrionia	Bdellovibrionales	JACOND01				9.51	0.89	0	Low
bin98_0	Forcepia_v1	1141495	68302	18294	128	735.986	56.8211		Bacteria	Chloroflexota	Dehalococcoidia	UBA1151	TMED-70				73.98	16.34	100	Low
refinement_1	Forcepia_v1	865627	12363	3421	324	3.44818	36.4589		Bacteria	Bdellovibrionota	Bdellovibrionia	Bdellovibrionales					42.29	1.23	0	Low
refinement_2	Forcepia_v1	1098379	50321	18627	99	6.50337	37.5926		Bacteria	Bdellovibrionota	Bdellovibrionia	Bdellovibrionales	UBA1609				51.75	5.36	14.29	Medium
refinement_3	Forcepia_v1	1069121	17168	3036	445	4.20916	36.8795		Bacteria	Bdellovibrionota	Bdellovibrionia	Bdellovibrionales	UBA1609				53.18	6.8	0	Medium
bin1_1	Forcepia_v2	4199747	655310	595509	21	4.74102	61.2037		Bacteria	Chloroflexota	Anaerolineae	Caldilineales	Bin34	Bin34			93.64	0	0	High
bin1_10	Forcepia_v2	3308602	55917	13263	340	39.4639	68.7459		Bacteria	Desulfobacterota_B	Binatia	UBA9968					82.18	6.29	85.71	Medium
bin1_14	Forcepia_v2	1674964	27289	11044	184	1.58746	60.7859		Bacteria	Proteobacteria	Gammaproteobacteria	AqS3	AqS3				63.05	0	0	Medium
bin1_15	Forcepia_v2	954250	11388	4572	210	0.928763	51.2628		Bacteria	Bdellovibrionota	Bacteriovoracia	Bacteriovoracales	Bacteriovoracaceae	GCA-2712005			36.7	0	0	Low
bin1_4	Forcepia_v2	5289656	379870	87391	137	33.8804	60.5305		Bacteria	Latescibacterota	UBA2968	UBA8231	UBA8231	GCA-2724215			96.7	4.6	16.67	High
bin1_6	Forcepia_v2	3242704	159677	39119	118	3.9869	69.531		Bacteria	Proteobacteria	Alphaproteobacteria	UBA828	UBA828	WTGU01			88.7	0.75	0	Medium
bin1_7	Forcepia_v2	2779421	75672	15705	241	142.339	70.491		Bacteria	Acidobacteriota	Vicinamibacteria	Vicinamibacterales	UBA8438	JAAXGX01			80.96	2.56	0	Medium
bin128_4	Forcepia_v2	577775	38151	12766	54	31.0835	69.9776		Bacteria	Proteobacteria	Gammaproteobacteria	HK1	HK1				23.1	3.02	16.67	Low
bin136_94	Forcepia_v2	797962	24243	7459	123	106.455	58.1063		Bacteria	Gemmatimonadota	Gemmatimonadetes	Longimicrobiales	UBA6960				23.63	5.49	100	Low
bin137_8	Forcepia_v2	523086	39602	8809	61	25.094	69.8684		Bacteria	Proteobacteria	Gammaproteobacteria	HK1	JABDQX01				21.34	1.72	0	Low
bin143_2	Forcepia_v2	656445	51535	11467	63	30.9851	69.8555		Bacteria	Proteobacteria	Gammaproteobacteria	HK1	JABDQX01				12.27	0.23	50	Low
bin1722_0	Forcepia_v2	2646004	870816	616874	29	173.448	55.7003		Bacteria	Chloroflexota	Dehalococcoidia	SAR202	UBA11138				92.74	6.93	87.5	Medium
bin2_6	Forcepia_v2	1439711	198561	92425	30	3.01768	56.1531		Bacteria	Proteobacteria	Alphaproteobacteria	Micavibrionales_B	UBA1247				85.13	0.44	0	Medium
bin2_9	Forcepia_v2	2613587	63564	24537	195	30.6447	65.5425		Bacteria	Chloroflexota	Dehalococcoidia	Bin125	Bin125				85.81	0.99	100	Medium
bin2069_23	Forcepia_v2	1308167	38307	7975	195	43.7228	64.1482		Bacteria	Chloroflexota	Dehalococcoidia	UBA3495	UBA3495	Bin87			23.05	3.51	100	Low
bin2229_16	Forcepia_v2	2257986	24893	6886	357	5.54857	54.3123		Bacteria	Actinobacteriota	Acidimicrobiia	Acidimicrobiales	UBA11606	JAAXHB01			25.94	1.72	0	Low
bin2261_4	Forcepia_v2	3143640	88569	6525	513	3.47664	57.8897		Bacteria	Proteobacteria	Gammaproteobacteria	HK1	HK1				6.39	1.26	25	Low
bin2347_58	Forcepia_v2	586740	47132	13194	46	4.14073	57.1988		Bacteria	Proteobacteria	Gammaproteobacteria	JABABF01	JABABF01				20.47	6.99	88.46	Low
bin2348_18	Forcepia_v2	187543	16092	5954	34	3.61194	56.4201		Bacteria	Proteobacteria	Gammaproteobacteria	JABABF01	JABABF01				7.92	1.3	100	Low
bin3_6	Forcepia_v2	4808871	134504	11669	529	114.512	67.1516		Bacteria	Acidobacteriota	Acidobacteriae	Bryobacterales	UBA6623	VXMF01			83.69	6.2	40	Medium
bin3_7	Forcepia_v2	5629562	70784	7573	803	182.712	67.9912		Bacteria	Acidobacteriota	Thermoanaerobaculia	UBA5704	QQVD01	WTGL01			82.1	23.08	100	Low
Candidatus Thermopylae lasonolidus	Forcepia_v2	4937681	649894	96223	89	48.2404	53.8829		Bacteria	Verrucomicrobiota	Verrucomicrobiae	Pedosphaerales	AAA164-E04	UBA2970			99.32	1.35	0	High
bin4_11	Forcepia_v2	777273	200413	116408	15	20.5905	47.1897		Bacteria	Patescibacteria	Paceibacteria	UBA9983_A	JABAAK01				75.84	0	0	Medium
bin4_14	Forcepia_v2	2418686	138572	51356	82	15.5542	64.4936		Bacteria	Proteobacteria	Alphaproteobacteria	Rhodobacterales					79.7	1.6	50	Medium
bin4_15	Forcepia_v2	1752821	121415	16467	155	25.4945	47.9399		Bacteria	Proteobacteria	Gammaproteobacteria	UBA4575	UBA4575				73.56	17.84	98.78	Low
bin4_17	Forcepia_v2	3870730	88599	19007	299	93.9359	60.6028		Bacteria	Proteobacteria	Gammaproteobacteria	Pseudomonadales	HTCC2089	UBA2168			71.9	1.53	37.5	Medium
bin4_2	Forcepia_v2	5228444	613156	313465	41	20.4208	49.1097		Bacteria	Poribacteria	WGA-4E	WGA-4E	WGA-3G				96.36	2.25	0	High
bin4_202	Forcepia_v2	174365	10500	4425	37	1.05893	40.4852		Bacteria	Patescibacteria	Paceibacteria	UBA9983_A	JABAAK01				11.44	0.41	100	Low
bin4_238	Forcepia_v2	621244	8441	4086	150	0.84763	48.4917		Bacteria	Planctomycetota	Planctomycetes	Pirellulales	UBA1268	UBA1268			18.42	0	0	Low
bin4_27	Forcepia_v2	1853075	59170	15113	163	1.28337	43.5598		Bacteria	Bdellovibrionota	Bacteriovoracia	Bacteriovoracales	Bacteriovoracaceae	GCA-2712005			85.26	0	0	Medium
bin4_3	Forcepia_v2	1502958	457870	168674	11	7.36659	34.5989		Bacteria	Bdellovibrionota	Bdellovibrionia	Bdellovibrionales	JACOND01	JACOND01			89.73	0	0	Medium
bin4_37	Forcepia_v2	2635895	50909	10274	327	8.04361	71.4075		Bacteria	Acidobacteriota	Vicinamibacteria	Vicinamibacterales	UBA8438	WTFV01			71.03	0.85	0	Medium
bin4_4	Forcepia_v2	1673602	446094	148878	62	60.6676	52.706		Bacteria	Desulfobacterota_D	UBA1144	RKRQ01	RKRQ01				95.8	4.2	50	High
bin4_46	Forcepia_v2	1915313	43972	9009	247	256.646	43.9209		Bacteria	Proteobacteria	Gammaproteobacteria	UBA4486	UBA4486				67.46	3.74	78.26	Medium
bin4_49	Forcepia_v2	1086554	42957	8287	159	26.8454	57.9269		Bacteria	Nitrospirota	Nitrospiria	Nitrospirales	UBA8639	Bin75			48.71	1.82	100	Low
bin4_5	Forcepia_v2	1559511	323065	115103	22	7.16006	36.6432		Bacteria	Bdellovibrionota	Bdellovibrionia	Bdellovibrionales					89.23	0	0	Medium
bin4_61	Forcepia_v2	987048	35782	6547	164	1.29202	36.6634		Bacteria	Bdellovibrionota	Bdellovibrionia	Bdellovibrionales	JACOND01				48.43	0	0	Low
bin4_8	Forcepia_v2	2826024	266200	127249	47	37.321	52.5046		Bacteria	Nitrospirota	Nitrospiria	Nitrospirales	UBA8639				94.94	1.82	0	High
bin4_83	Forcepia_v2	1292921	28660	5413	235	43.0724	67.1913		Bacteria	Proteobacteria	Alphaproteobacteria	SP197	SP197	MPMV01			26.14	0.87	100	Low
bin4_91	Forcepia_v2	2524957	25891	4865	519	15.8718	67.4688		Bacteria	Proteobacteria	Alphaproteobacteria	Bin65	Bin65	Bin65			44.62	6.23	86.36	Low
bin5_193	Forcepia_v2	2036004	13620	4096	484	11.7868	62.6861		Bacteria	Chloroflexota	Dehalococcoidia	UBA3495	UBA3495	VXOI01			31.66	5.26	75	Low
bin5_6	Forcepia_v2	2174202	141374	52820	59	115.419	67.7874		Bacteria	Actinobacteriota	Acidimicrobiia	Acidimicrobiales	TK06				73.5	8.55	76.92	Medium
bin6_142	Forcepia_v2	476489	22019	9972	51	14.0791	68.0242		Bacteria	Proteobacteria	Gammaproteobacteria	HK1	HK1	HK1			29.31	3.45	100	Low
bin6_25	Forcepia_v2	1385239	52068	20509	100	1.58164	36.579		Bacteria	Bdellovibrionota	Bdellovibrionia	Bdellovibrionales	UBA1609				77.81	0.89	0	Medium
bin6_36	Forcepia_v2	362773	44876	12487	33	81.7623	67.1053		Bacteria	Actinobacteriota	Acidimicrobiia	Acidimicrobiales	TK06	WTFX01			10.46	0.85	100	Low
bin6_60	Forcepia_v2	1747681	35425	7712	252	43.8343	60.9168		Bacteria	Chloroflexota	Dehalococcoidia	UBA3495	UBA3495	Bin87			42.57	4.95	100	Low
bin6_75	Forcepia_v2	985810	30638	10383	120	1.26308	38.6734		Bacteria	Bdellovibrionota	Bdellovibrionia	Bdellovibrionales	UBA1609				61.89	1.25	0	Medium
bin6_78	Forcepia_v2	1181359	30514	8079	165	7.35597	57.5199		Bacteria	Actinobacteriota	Acidimicrobiia	Acidimicrobiales	UBA11606	JAAXHB01			40.65	1.28	66.67	Low
bin6_899	Forcepia_v2	501587	5588	3719	132	11.9152	71.1177		Bacteria	Proteobacteria	Gammaproteobacteria	HK1	HK1				23.28	0	0	Low
bin6_93	Forcepia_v2	871349	28349	5409	163	5.25587	60.2514		Bacteria	Actinobacteriota	Acidimicrobiia	Acidimicrobiales	UBA11606	JAAXHB01			26.61	0	0	Low
bin7_260	Forcepia_v2	74746	17825	15480	6	140.375	59.0239		Bacteria	Gemmatimonadota	Gemmatimonadetes	Longimicrobiales	UBA6960				9.63	0	0	Low
bin7_41	Forcepia_v2	851035	47524	29811	34	323.294	66.733		Bacteria	Acidobacteriota	Vicinamibacteria	Bin61	Bin61	Bin61			28.61	3.42	100	Low
bin7_7	Forcepia_v2	850640	124588	50203	46	57.2057	56.7902		Bacteria	Chloroflexota	Dehalococcoidia	UBA1151	TMED-70				49.86	11.11	84.62	Low
bin7_95	Forcepia_v2	1608130	31458	12402	160	133.102	60.0939		Bacteria	Gemmatimonadota	Gemmatimonadetes	Longimicrobiales	UBA6960				45.69	1.72	100	Low
bin8_49	Forcepia_v2	1136112	33703	5339	214	22.2053	68.6372		Bacteria	Proteobacteria	Gammaproteobacteria						24.14	1.72	100	Low
* Based on MiMAG standards for completeness and purity
