## Supplementary material for "Uncovering Lasonolide A biosynthesis using genome-resolved metagenomics": Table S3

### Sheet: Sheet1
Table S3. Contigs making up the three repeats of the las BGC in “Ca. T. lasonolidus” in Forcepia_v1 and Forcepia_v2. Contig IDs represents the labels in Fig. 5 of the manuscript.
		Forcepia_v1 “Ca. T. lasonolidus”				Forcepia_v2 “Ca. T. lasonolidus”
Contig ID		Representative contigs	Pe reads mapping to contig 1	Coverage ratio with “Ca. T. lasonolidus”		Representative contigs	Pe reads mapping to las BGC	Coverage ratio with “Ca. T. lasonolidus”
Contig 2, 3 and 4		gnl|UoN|bin5_1_edit_31	56	0.887733		gnl|UoN|bin4_1_edit_2	265	2.45255
		gnl|UoN|bin5_1_edit_36	44	0.844939		gnl|UoN|bin4_1_edit_21	107	0.91791
		gnl|UoN|bin5_1_edit_143	105	3.15644		gnl|UoN|bin4_1_edit_36	93	0.815817
Contig 5		gnl|UoN|bin5_1_edit_7	50	0.879787		gnl|UoN|bin4_1_edit_10	106	0.889345
Contig 6		gnl|UoN|bin5_1_edit_128	198	2.29438		gnl|UoN|bin4_1_edit_86	372	2.13141
Contig 7 and 8		gnl|UoN|bin5_1_edit_144	180*	2.48505		gnl|UoN|bin4_1_edit_30	124*	0.930493
		gnl|UoN|bin5_1_edit_77	42*	0.913399		gnl|UoN|bin4_1_edit_1	332*	2.37564
*pe reads mapping to contig 6, as contig 7 and 8 are not directly connected to contig 1.
