## Supplementary material for "Uncovering Lasonolide A biosynthesis using genome-resolved metagenomics": Table S4

### Sheet: A
Sheet A. Non-pseudogenes annotated as Eukaryotic like proteins
Forcepia_v1 “Ca. T. lasonolidus” gene ID	Forcepia_2 “Ca. T. lasonolidus” gene ID	Proposed function
bin5_1_edit_00364, bin5_1_edit_00583, bin5_1_edit_02523	bin4_1_edit_00589, bin4_1_edit_01255, bin4_1_edit_01992	Ankyrin repeats
bin5_1_edit_00580, bin5_1_edit_00643, bin5_1_edit_01727, bin5_1_edit_01856, bin5_1_edit_01892, bin5_1_edit_01918, bin5_1_edit_01919, bin5_1_edit_01920, bin5_1_edit_02485, bin5_1_edit_02547, bin5_1_edit_02549, bin5_1_edit_02550, bin5_1_edit_02551, bin5_1_edit_02552, bin5_1_edit_03052, bin5_1_edit_04655	bin4_1_edit_00988, bin4_1_edit_01180, bin4_1_edit_01259, bin4_1_edit_01962, bin4_1_edit_01963, bin4_1_edit_01964, bin4_1_edit_01965, bin4_1_edit_01967, bin4_1_edit_02197, bin4_1_edit_03315, bin4_1_edit_03398, bin4_1_edit_03434, bin4_1_edit_03961, bin4_1_edit_03962, bin4_1_edit_03963, bin4_1_edit_04900	Leucine-rich repeat
bin5_1_edit_00328, bin5_1_edit_00493, bin5_1_edit_00494, bin5_1_edit_01521, bin5_1_edit_02001, bin5_1_edit_02157, bin5_1_edit_02361, bin5_1_edit_02583, bin5_1_edit_02592, bin5_1_edit_02666, bin5_1_edit_02677, bin5_1_edit_02785, bin5_1_edit_03427, bin5_1_edit_03473, bin5_1_edit_03525, bin5_1_edit_03946, bin5_1_edit_03974, bin5_1_edit_04356, bin5_1_edit_04359, bin5_1_edit_04734, bin5_1_edit_05357	bin4_1_edit_00624, bin4_1_edit_01065, bin4_1_edit_01345, bin4_1_edit_01346, bin4_1_edit_01451, bin4_1_edit_01761, bin4_1_edit_01772, bin4_1_edit_02057, bin4_1_edit_02544, bin4_1_edit_02638, bin4_1_edit_03248, bin4_1_edit_03498, bin4_1_edit_03666, bin4_1_edit_03808, bin4_1_edit_03811, bin4_1_edit_04081, bin4_1_edit_04150, bin4_1_edit_04197, bin4_1_edit_04427, bin4_1_edit_05443, bin4_1_edit_05541	Pyrrolo-quinoline quinone
bin5_1_edit_02353	-	SEL-1 repeat
bin5_1_edit_00839, bin5_1_edit_00963, bin5_1_edit_00994, bin5_1_edit_00995, bin5_1_edit_00996, bin5_1_edit_00997, bin5_1_edit_03026, bin5_1_edit_03620	bin4_1_edit_00767, bin4_1_edit_01823, bin4_1_edit_01824, bin4_1_edit_01825, bin4_1_edit_01826, bin4_1_edit_02355, bin4_1_edit_02631, bin4_1_edit_03289, bin4_1_edit_04638	Tetratricopeptide and SEL-1 repeat
bin5_1_edit_00098, bin5_1_edit_00104, bin5_1_edit_00289, bin5_1_edit_00292, bin5_1_edit_00557, bin5_1_edit_00652, bin5_1_edit_00689, bin5_1_edit_00713, bin5_1_edit_00889, bin5_1_edit_00964, bin5_1_edit_01754, bin5_1_edit_01775, bin5_1_edit_02011, bin5_1_edit_02110, bin5_1_edit_02282, bin5_1_edit_02496, bin5_1_edit_02581, bin5_1_edit_02857, bin5_1_edit_02880, bin5_1_edit_03070, bin5_1_edit_03418, …	bin4_1_edit_00142, bin4_1_edit_00148, bin4_1_edit_00312, bin4_1_edit_00343, bin4_1_edit_00367, bin4_1_edit_00395, bin4_1_edit_00428, bin4_1_edit_00659, bin4_1_edit_00662, bin4_1_edit_00734, bin4_1_edit_01000, bin4_1_edit_01207, bin4_1_edit_01281, bin4_1_edit_01549, bin4_1_edit_02127, bin4_1_edit_02150, bin4_1_edit_02188, bin4_1_edit_02281, bin4_1_edit_02356, bin4_1_edit_02386, bin4_1_edit_02457, …	Tetratricopeptide repeat
bin5_1_edit_00086, bin5_1_edit_03860, bin5_1_edit_04322, bin5_1_edit_05446	bin4_1_edit_00161, bin4_1_edit_03559, bin4_1_edit_04990, bin4_1_edit_05165, bin4_1_edit_05544	WD40

### Sheet: B
Sheet B. Genes forming the PV BMC cluster
Forcepia_v1 gene ID	Forcepia_v2 gene ID	Proposed function
bin5_1_edit_02631	bin4_1_edit_01726	DeoR transcriptional regulator
bin5_1_edit_02632	bin4_1_edit_01727	Phosphate propanoyltransferase
bin5_1_edit_02633	bin4_1_edit_01728	BMC-H
bin5_1_edit_02634	bin4_1_edit_01729	DNA methyltransferase
bin5_1_edit_02635	bin4_1_edit_01730	PVUII Endonuclease, subunit A
bin5_1_edit_02636	bin4_1_edit_01731	BMC-H
bin5_1_edit_02637	bin4_1_edit_01732	Acetate kinase
bin5_1_edit_02638	bin4_1_edit_01733	BMC-H
bin5_1_edit_02639	bin4_1_edit_01734	BMC-P
bin5_1_edit_02640	bin4_1_edit_01735	Aldehyde Dehydrogenase
bin5_1_edit_02641	bin4_1_edit_01736	BMC-P
bin5_1_edit_02642	bin4_1_edit_01737	BMC-P
bin5_1_edit_02643	bin4_1_edit_01738	Aldolase class II
bin5_1_edit_02644	bin4_1_edit_01739	L-lactate dehydrogenase

### Sheet: C
Sheet C. Non-pseudogenes annotated by dbCAN2
Abbreviations: GH, Glycoside hydrolase; CBM, Carbohydrate binding module; GT, Glycoside Transferase; CE, Carbohydrate esterases; PL, Polysaccharide lyase
Forcepia_v1 “Ca. T. lasonolidus” gene ID	Forcepia_2 “Ca. T. lasonolidus” gene ID	Proposed function
bin5_1_edit_00392	bin4_1_edit_00560	CBM or CE
bin5_1_edit_03364	bin4_1_edit_04475	CBM16
bin5_1_edit_04106, bin5_1_edit_02382, bin5_1_edit_03053	bin4_1_edit_04846, bin4_1_edit_02659, bin4_1_edit_03316	CBM38
bin5_1_edit_04570, bin5_1_edit_00794, bin5_1_edit_02909	bin4_1_edit_05099, bin4_1_edit_00813, bin4_1_edit_03110	CBM47
bin5_1_edit_01778	bin4_1_edit_03611	CBM51
bin5_1_edit_00957, bin5_1_edit_00599	bin4_1_edit_02349, bin4_1_edit_05570	CBM67
bin5_1_edit_02275	bin4_1_edit_01657	CE0 or CE1
bin5_1_edit_02388	bin4_1_edit_02665	CE11
bin5_1_edit_04572	bin4_1_edit_05101	CE19
bin5_1_edit_03218, bin5_1_edit_02397	bin4_1_edit_01651, bin4_1_edit_04147	CE9
bin5_1_edit_02649, bin5_1_edit_03126, bin5_1_edit_01157, bin5_1_edit_03508	bin4_1_edit_00907, bin4_1_edit_01744, bin4_1_edit_03028, bin4_1_edit_03648	GH0
bin5_1_edit_03878	bin4_1_edit_00289	GH13
bin5_1_edit_03458	bin4_1_edit_03468	GH13 + GH133
bin5_1_edit_03590	bin4_1_edit_02502	GH13 and CBM48
bin5_1_edit_02263	bin4_1_edit_01669	GH171
bin5_1_edit_01476	bin4_1_edit_01110	GH32 and CBM38
bin5_1_edit_02066, bin5_1_edit_03352	bin4_1_edit_01593, bin4_1_edit_04486	GH33
bin5_1_edit_00813	bin4_1_edit_00793	GH42
bin5_1_edit_00791	bin4_1_edit_00816	GH88
bin5_1_edit_00925	bin4_1_edit_02318	GT2
bin5_1_edit_00153	bin4_1_edit_00092	GT28
bin5_1_edit_01286	bin4_1_edit_02889	GT30
bin5_1_edit_02186	bin4_1_edit_01479	GT35
bin5_1_edit_04137, bin5_1_edit_00202, bin5_1_edit_01819, bin5_1_edit_03423	bin4_1_edit_05435, bin4_1_edit_00044, bin4_1_edit_03570, bin4_1_edit_04077	GT4
bin5_1_edit_02482	bin4_1_edit_00985	GT5
bin5_1_edit_01818	bin4_1_edit_03571	PL12
